# Induction of T-DNA amplification by retrotransposon-derived sequences

**DOI:** 10.1101/2023.03.05.531200

**Authors:** Lauren Dickinson, Wenxin Yuan, Chantal LeBlanc, Geoffrey Thomson, Siyuan Wang, Yannick Jacob

**Author notes:** These authors contributed equally to this manuscript (Lauren Dickinson, Wenxin Yuan).

## Abstract

Transformation via *Agrobacterium tumefaciens* (Agrobacterium) is the predominant method used to introduce exogenous DNA into plants. Transfer DNA (T-DNA) originating from Agrobacterium can be integrated as a single copy or in concatenated forms in plant genomes, but the mechanisms affecting final T-DNA structure remain unknown. In this study, we demonstrate that the inclusion of retrotransposon (RT)-derived sequences in T-DNA can increase transgene copy number by more than 50-fold in *Arabidopsis thaliana* (Arabidopsis). RT-mediated amplification of T-DNA results in large concatemers in the Arabidopsis genome, which are primarily induced by the long terminal repeats (LTRs) of RTs. T-DNA amplification is dependent on the activity of DNA repair proteins associated with theta-mediated end joining (TMEJ). Finally, we show that T-DNA amplification can increase the frequency of targeted mutagenesis and gene targeting. Overall, this work uncovers molecular determinants that modulate T-DNA copy number in Arabidopsis and demonstrates the utility of inducing T-DNA amplification for plant gene editing.
