## Supplemental Table 1 for "Induction of T-DNA amplification by retrotransposon-derived sequences"

### Sheet: Supplementary Table 1
Supplementary Table 1. List of probes used for FISH analysis.
ALS probes
GAGAGATGAAACCGGTGATTATCAGAACCTGATCCGATTGGAACCGTCCCAAGCGTTGCG
TCATAACGGAAGGAGATGGCCGGATTAAATGATCCGATTGGAACCGTCCCAAGCGTTGCG
ATGTGATTTGTCCGCACCAAGAACATGTGTGATCCGATTGGAACCGTCCCAAGCGTTGCG
CAATGCTGGATACACCAGGACCTTACCTGTGATCCGATTGGAACCGTCCCAAGCGTTGCG
CAAAGAAAGCAGATCTCCGAGAAGCTATTCGATCCGATTGGAACCGTCCCAAGCGTTGCG
AGGACGAGATATTCCCGAACATGTTGCTGTGATCCGATTGGAACCGTCCCAAGCGTTGCG
GAGCTCACACATTTCTCGGGGATCCGGCTCGATCCGATTGGAACCGTCCCAAGCGTTGCG
GTTATGCAATGGGAAGATCGGTTCTACAAAGATCCGATTGGAACCGTCCCAAGCGTTGCG
GTACTTTTATTAAACAACCAGCATCTTGGCGATCCGATTGGAACCGTCCCAAGCGTTGCG
CTAGCCACTATTCGTGTAGAGAATCTTCCAGATCCGATTGGAACCGTCCCAAGCGTTGCG
GGAGATGGAAGCTTTATAATGAATGTGCAAGATCCGATTGGAACCGTCCCAAGCGTTGCG
GCTAACCCTGATGCGATAGTTGTGGATATTGATCCGATTGGAACCGTCCCAAGCGTTGCG
TTTGGACTTCCTGCTGCGATTGGAGCGTCTGATCCGATTGGAACCGTCCCAAGCGTTGCG
TGGCTATCATCAGGAGGCCTTGGAGCTATGGATCCGATTGGAACCGTCCCAAGCGTTGCG
GCGCAGTTCTACAATTACAAGAAACCAAGGGATCCGATTGGAACCGTCCCAAGCGTTGCG
AGTACTGGTGTCGGGCAACATCAAATGTGGGATCCGATTGGAACCGTCCCAAGCGTTGCG
CTTGATGAGTTGACTGATGGAAAAGCCATAGATCCGATTGGAACCGTCCCAAGCGTTGCG
GAAGCTATTCCTCCACAGTATGCGATTAAGGATCCGATTGGAACCGTCCCAAGCGTTGCG
CAGAAGTTTCCGTTGAGCTTTAAGACGTTTGATCCGATTGGAACCGTCCCAAGCGTTGCG
GGAGTTTGGAGGAATGAGTTGAACGTACAGGATCCGATTGGAACCGTCCCAAGCGTTGCG
GAGAACCGAGCGGAGGAGCTTAAGCTTGATGATCCGATTGGAACCGTCCCAAGCGTTGCG
AAGCTGGCTTTGCAAGGGATGAATAAGGTTGATCCGATTGGAACCGTCCCAAGCGTTGCG
AAGACTCCTCATGTGTCTGTGTGTGGTGATGATCCGATTGGAACCGTCCCAAGCGTTGCG
ATTGATATTGACTCGGCTGAGATTGGGAAGGATCCGATTGGAACCGTCCCAAGCGTTGCG
GAGGCTTTTGCTAGTAGGGCTAAGATTGTTGATCCGATTGGAACCGTCCCAAGCGTTGCG
GTAAGGTTTGATGATCGTGTCACGGGTAAGGATCCGATTGGAACCGTCCCAAGCGTTGCG
TACGCTGTGGAGCATAGTGATTTGTTGTTGGATCCGATTGGAACCGTCCCAAGCGTTGCG
CTTTTGGTTCATTTTAACCTTCTGTAAACAGATCCGATTGGAACCGTCCCAAGCGTTGCG
GAAATAGGGTAATTCAAAATCTAGCTTGATGATCCGATTGGAACCGTCCCAAGCGTTGCG
CTGTGTCCACATTATCAGTTTTGTGTATACGATCCGATTGGAACCGTCCCAAGCGTTGCG
TAAAACTACGATGTCATCGAGAAGTAAAATGATCCGATTGGAACCGTCCCAAGCGTTGCG
TGTGCTCATATGGGCCGTGGTTTCCAAATTGATCCGATTGGAACCGTCCCAAGCGTTGCG
GAAAATGCTCTTACCATTGGTTTTTAATTGGATCCGATTGGAACCGTCCCAAGCGTTGCG
GTCACTGGGTTAATATCTCTCGAATCTTGCGATCCGATTGGAACCGTCCCAAGCGTTGCG
AATTCGTTATTAGGGTTCTAAGCTGTTTTAGATCCGATTGGAACCGTCCCAAGCGTTGCG
ATTGCGAAATGCGAATGGTAAATTGAGTAAGATCCGATTGGAACCGTCCCAAGCGTTGCG
CGGTTTACTCCTTGTGACTGGCTCAGTTTGGATCCGATTGGAACCGTCCCAAGCGTTGCG
CTGCTTTTTGGTTTACGTCAGACTACTACTGATCCGATTGGAACCGTCCCAAGCGTTGCG
GGTAATTTGAGTTTCTTTTAGTTGTTGATCGATCCGATTGGAACCGTCCCAAGCGTTGCG
NPTII probes
CAAGACCGACCTGTCCGGTGCCCTGAATGACCCATGATCGTCCGATCTGGTCGGATTTGT
ATGGACCCCCACCCACGAGGAGCATCGTGGCCCATGATCGTCCGATCTGGTCGGATTTGT
CGATGCCTGCTTGCCGAATATCATGGTGGACCCATGATCGTCCGATCTGGTCGGATTTGT
AAAACGTCCGCAATGTGTTATTAAGTTGTCCCCATGATCGTCCGATCTGGTCGGATTTGT
TCGGCGTTAATTCAGTACATTAAAAACGTCCCCATGATCGTCCGATCTGGTCGGATTTGT
CCCGAATTAATTCGGCGTTAATTCAGTACACCCATGATCGTCCGATCTGGTCGGATTTGT
CACCTAAAGTCCCTATAGATCCCCCGAATTCCCATGATCGTCCGATCTGGTCGGATTTGT
AAAATCCAGATCACCTAAAGTCCCTATAGACCCATGATCGTCCGATCTGGTCGGATTTGT
CCTAAAACCAAAATCCAGTACTAAAATCCACCCATGATCGTCCGATCTGGTCGGATTTGT
TCACGTGTTGAGCATATAAGAAACCCTTAGCCCATGATCGTCCGATCTGGTCGGATTTGT
TAGGGTTCTTATAGGGTTTCGCTCACGTGTCCCATGATCGTCCGATCTGGTCGGATTTGT
AGTAGTTCCCAGATAAGGGAATTAGGGTTCCCCATGATCGTCCGATCTGGTCGGATTTGT
AATAATGTGTGAGTAGTTCCCAGATAAGGGCCCATGATCGTCCGATCTGGTCGGATTTGT
GATCGACATCGAGTTTCTCCATAATAATGTCCCATGATCGTCCGATCTGGTCGGATTTGT
TAGCTAGAGTCGATCGACATCGAGTTTCTCCCCATGATCGTCCGATCTGGTCGGATTTGT
TCTGGGGTTCGGATCGATCCTCTAGCTAGACCCATGATCGTCCGATCTGGTCGGATTTGT
CTGAGCGGGACTCTGGGGTTCGGATCGATCCCCATGATCGTCCGATCTGGTCGGATTTGT
ATCGCCTTCTTGACGAGTTCTTCTGAGCGGCCCATGATCGTCCGATCTGGTCGGATTTGT
CATCGCCTTCTATCGCCTTCTTGACGAGTTCCCATGATCGTCCGATCTGGTCGGATTTGT
TCGCCGCTCCCGATTCGCAGCGCATCGCCTCCCATGATCGTCCGATCTGGTCGGATTTGT
GCTTTACGGTATCGCCGCTCCCGATTCGCACCCATGATCGTCCGATCTGGTCGGATTTGT
AATGGGCTGACCGCTTCCTCGTGCTTTACGCCCATGATCGTCCGATCTGGTCGGATTTGT
GCTTGGCGGCGAATGGGCTGACCGCTTCCTCCCATGATCGTCCGATCTGGTCGGATTTGT
CTACCCGTGATATTGCTGAAGAGCTTGGCGCCCATGATCGTCCGATCTGGTCGGATTTGT
CATAGCGTTGGCTACCCGTGATATTGCTGACCCATGATCGTCCGATCTGGTCGGATTTGT
GTGTGGCGGACCGCTATCAGGACATAGCGTCCCATGATCGTCCGATCTGGTCGGATTTGT
TGGCCGGCTGGGTGTGGCGGACCGCTATCACCCATGATCGTCCGATCTGGTCGGATTTGT
GCTTTTCTGGATTCATCGACTGTGGCCGGCCCCATGATCGTCCGATCTGGTCGGATTTGT
AATATCATGGTGGAAAATGGCCGCTTTTCTCCCATGATCGTCCGATCTGGTCGGATTTGT
Secondary probes
5’ Alex Fluor 488-CGCAACGCTTGGGACGGTTCCAATCGGATC
5’ ATTO 590 - ACAAATCCGACCAGATCGGACGATCATGGG
