## Supplemental Table 2 for "Induction of T-DNA amplification by retrotransposon-derived sequences"

### Sheet: Supplementary Table 2
Supplementary Table 2. List of primers used in this study.
Primers for DNA q-PCR
Target	Forward primer	Reverse primer
Actin7	TCGTGGTGGTGAGTTTGTTAC	CAGCATCATCACAAGCATCC
ALS	GCTGGCTTTGCAAGGGATG	CCATCAGTCAACTCATCAAGG
pea 3A	CCGGCTCGTATGTTGTGTGG	CTGGTGTGTGGGCAATGAAACTG
NPTII cassette	GGTGGAGCACGACACTCTCG	GATGGCATTTGTAGGTGCCACC
WP_046033610.1	GCCTAGCCTAAAGCCAATCTC	GCGTGTCCAAGAATTGCGCC
Primers to assess editing events
Target	Forward Primer	Reverse Primer	Sequencing Primer
CRY2 guide #1 region	ATCCGTTGGTGGATGCCGGAAT	CACACATCTACATGTTAGGC	ATCCGTTGGTGGATGCCGGAAT
CRY2 guide #2 region	GTTGTTAACTAGAGCTTGGTCTCC	CATGGATGATGGATCCATTCAGTTG	GTTGTTAACTAGAGCTTGGTCTCC
CRY2 guide #3 region	CACAGTCTTTGATTCGAAGATC	GGTCCCGAACTAACGAAACAGG	CACAGTCTTTGATTCGAAGATC
endogenous ALS	AGTACGTTGATGGGGCTGG	CCAATGTCTGATTAGTGCTTCTGG	ACCAGCATCTTGGCATGGTTA
